# Aging-Associated Decrease in the Histone Acetyltransferase KAT6B Causes Myeloid-Biased Hematopoietic Stem Cell Differentiation

**DOI:** 10.1101/679738

**Authors:** Eraj Shafiq Khokhar, Sneha Borikar, Elizabeth Eudy, Tim Stearns, Kira Young, Jennifer J. Trowbridge

**Affiliations:** Graduate School of Biomedical Science and Engineering, University of Maine, Orono, ME, 04469; The Jackson Laboratory, Bar Harbor, ME, 04609

## Abstract

Aged hematopoietic stem cells (HSCs) undergo biased lineage priming and differentiation toward production of myeloid cells. A comprehensive understanding of gene regulatory mechanisms causing HSC aging is needed to devise new strategies to sustainably improve immune function in aged individuals. Here, a focused shRNA screen of epigenetic factors reveals that the histone acetyltransferase *Kat6b* regulates myeloid cell production from hematopoietic progenitor cells. Within the stem and progenitor cell compartment, *Kat6b* is most highly expressed in long-term (LT)-HSCs and is significantly decreased with aging at the transcript and protein levels. Knockdown of *Kat6b* in young LT-HSCs causes skewed production of myeloid cells both *in vitro* and *in vivo*. Transcriptome analysis identifies enrichment of aging and macrophage-associated gene signatures alongside reduced expression of self-renewal and multilineage priming signatures. Together, our work identifies KAT6B as an epigenetic regulator of LT-HSC aging and a novel target to improve aged immune function.
