## Supplemental Table 3 for "Aging-Associated Decrease in the Histone Acetyltransferase KAT6B Causes Myeloid-Biased Hematopoietic Stem Cell Differentiation"

### Sheet: NewGSEAsignatures.gmx
Gene Set Name:	M1 macrophages	M2 macrophages	Monocytes	Granulocytes	T CD4 Naive	T CD8 Naive	T CD8 Activated	NK Cell	B Cell	HSC	self renewal	Nuc. Erythrocytes	preMegE	preGM	preCFUE	MkP	CLP	DOWN in Young vs. Aged LT-HSC	UP in Young vs. Aged LT-HSC
Reference(s)	Martinez et al, Mantovani et al	Martinez et al, Mantovani et al	Chambers et al	Chambers et al	Chambers et al	Chambers et al	Chambers et al	Chambers et al	Chambers et al	Chambers et al	Krivtsov et al	Chambers et al	Sanjuan-Pla et al	Sanjuan-Pla et al	Sanjuan-Pla et al	Sanjuan-Pla et al	Sanjuan-Pla et al	Sun et al	Sun et al
	Ak3	Adk	Ace	Aatk	Aebp2	Actn2	Aamp	Ahnak	Adm	Abca5	0610025L06Rik	Abcb10	2410006H16Rik	1110067D22Rik	0610007P22Rik	2310007J06Rik	1110003E01Rik	Tdrd9	Fosb
	Apol1	Alox15	Adam8	Abca13	Ankhd1	Agl	Ahcyl1	Akap5	Aicda	Acvr2a	0910001K20Rik	Abcg4	2410076I21Rik	1500032L24Rik	1110004E09Rik	4833414E09Rik	1190002H23Rik	Gm106	Col1a1
	Apol2	Arg1	Adamdec1	Abcc5	Anxa11	Akt3	Alkbh7	Aoah	Akap12	Adam22	1110003E01Rik	Ache	2410129H14Rik	1700025G04Rik	1110007L15Rik	5430407P10Rik	1200014J11Rik	Gpr183	Nr4a1
	Apol3	Ca2	Arhgap26	Acvrl1	Arhgap29	Art1	Arhgdig	Arhgap10	Akap5	Afap1l1	1110007C09Rik	Acp1	2610034M16Rik	2010111I01Rik	1110065P20Rik	8430408G22Rik	1600014C10Rik	Mab21l2	Jun
	Apol6	Ccl13	Atg3	Aff2	Arhgef11	B4galnt1	Atf6	C1ql3	B3gnt8	Ak3	Tmem151b	Adam33	2900052L18Rik	2310047K21Rik	1300001I01Rik	A930033H14Rik	1700017B05Rik	Cldn5	Fos
	Atf3	Ccl16	Atox1	Aldh2	Bbs4	Baiap3	Atp1a2	Cdh22	Bcl11a	Aldh1l1	Bet1l	Add2	4933407A17Rik	2700094K13Rik	1500001M20Rik	Abca4	1810062O18Rik	Osmr	Rgs7bp
	Bcl2a1	Ccl17	Cap1	Ankrd22	Bri3	Bptf	Bag2	Chl1	Bfsp2	Aldoc	Ppt1	Agtr1	A730054J21Rik	4632428N05Rik	1600012F09Rik	Ache	2010001M09Rik	Klrb1c	Dusp1
	Birc3	Ccl18	Cdh23	Aph1b	Btg1	Ccr9	Banf1	Chn2	Cabc1	Anxa4	Trim59	Amd1	Adrbk2	6720457D02Rik	1700020C11Rik	Actn1	2010300C02Rik	Matn4	Ltf
	Ccl15	Ccl22	Cebpd	Asb7	Ccnd1	Cd7	Ccl3	Clip4	Ccdc79	Asb4	Lrrfip1	Ank1	Apoe	9030418K01Rik	1700086O06Rik	Adarb1	2310014D11Rik	Plscr2	Btg2
	Ccl19	Ccl23	Clec12b	Bmpr1a	Cd247	Col23a1	Cdca8	Cma1	Ccr6	B3balnt1	Rasl12	Ankrd43	Arap3	Aagab	1810055G02Rik	Aebp1	2310050P20Rik	Gabra4	Retnlg
	Ccl2	Ccl24	Csf1r	Ccni	Cd4	Cxxc5	Clns1a	Cmklr1	Cd180	Bgn	Slc35a5	Aoc3	Arhgap12	Aars	2010305A19Rik	Aif1l	2610319H10Rik	Ramp2	Klf2
	Ccl20	Ccr2	Cxcl1	Cdadc1	Cdc27	Depdc1b	Cpsf2	Cmya5	Cd22	Bmp2	Vasp	Ap1g1	B3gnt2	Abcb1b	2010317E24Rik	Alox5	2700038G22Rik	Rorb	Ppp1r15a
	Ccl3	Cd14	Ddx6	Ces3	Clec4d	Epsti1	Dcps	Cpne7	Cd37	Btbd3	Sh3bp5	Arhgef12	BC051142	Abcd2	2210016F16Rik	Ankrd29	2810040C05Rik	Clca1	Gm10800
	Ccl5	Cd163	Dock4	Cldn1	Cttn	Fcgrt	Dkc1	Cuedc1	Cd79a	Ca3	2019-09-06	Arih2	Cd59a	Acot11	2210411K11Rik	Ankrd33b	2810417H13Rik	Selp	Sparc
	Ccr7	Cd209	Dync1h1	Cpne3	Cyp2s1	Gcet2	Eif3c	Dcxr	Cdh17	Ca9	Cflar	Arl4a	Cdc14a	Acot7	2310008H09Rik	Arhgap29	2900026A02Rik	Bmpr1a	Slc4a1
	Cd80	Cd302	Emr4	Crtac1	Dgkz	Ggt1	Eif4a1	Dixdc1	Chd7	Cables1	Tnfrsf13b	Asph	Chst1	Acpl2	2410003K15Rik	Arhgap6	2900056M20Rik	Trpc1	Egr1
	Cd86	Cerk	Entpd3	Ctnnbip1	Emr4	Gls	Exosc4	Dmrta1	Cr2	Cacnb2	Aldh3a2	Atp1b2	Clec4d	Actn1	2610029I01Rik	Armc8	4833403J16Rik	Nupr1	Ear6
	Chi3l2	Chn2	Ets2	Cybb	Epha5	H2afv	Fastk	Edn3	Crip3	Cadps2	Pxn	Atp6v0a1	Col1a2	Acvr1	2610201A13Rik	Asap2	4833423F13Rik	Ccbe1	Gm16758
	Cxcl10	Clec4f	F10	Dcun1d3	Eps15	Hla-dma	Fdps	Elovl6	Crisp3	Calml4	Lats2	Atp8a1	Colec11	Acvr1b	2610318N02Rik	Atp2a3	4930420K17Rik	Ripk4	Zfp36
	Cxcl11	Clec7a	F12	Dennd2a	Fam55c	Kcnj8	Gadd45g	F2rl2	Cyp39a1	Casp12	Lmbr1	Atpif1	Crim1	Adam17	3110056O03Rik	BC020535	4930427A07Rik	Gstm2	Ngp
	Cxcl9	Ctsc	Fbxl3	Dmpk	Fgr	Limk1	Gins2	Fam19a3	Diras2	Cav2	Map4k4	Bbs10	Csrp3	Adam9	4632434I11Rik	BC049807	4930448K20Rik	Tm4sf1	Atf3
	Ecgf1	Ctss	Galm	Ednra	Hdc	Mcoln1	Ift88	Faslg	Dpp7	Ccdc120	Gns	Bmp2k	D18Ertd232e	Adssl1	4930534B04Rik	Bgn	4930539E08Rik	Clu	Mdga1
	Edn1	Cxcr4	Gcnt2	Enpp2	Hspa1a	Myo1f	Lrrc41	Fbxl2	Ebf1	Ccdc122	Xpc	Bsg	Ddit4	Afp	4933403F05Rik	Bmp2k	5031439G07Rik	Fam169a	Rgs2
	Fas	Egr2	Gm2a	Fbxo10	Idh2	Pde7a	Mcm8	Fhl2	Edaradd	Ccdc60	Map3k3	Btn1a1	Dnahc12	Ahr	4933411D12Rik	Bmpr1a	5033423O07Rik	C4b	S100a9
	Fcgr1a	F13a1	Grm1	G6pd	Ifitm1	Plcg1	Mettl1	Frmd4b	Ell3	Cd34	Csf2ra	Btrc	Galnt6	AI447881	5730469M10Rik	C1galt1	5230400M03Rik	Hoxb8	Spnb1
	Fcgr2a	Fcer2	Hecw2	Glrx	Il17rb	Polm	Nol11	Gats	Ero1Lb	Cds1	Adi1	Cachd1	Glul	Alas1	6330578E17Rik	Calm3	5330403D14Rik	Zg16	Cd69
	Fcgr2b	Fgl2	Hhat	Hal	Il1b	Prss12	Osgin2	Gp1Bb	Exosc1	Chad	Evi5	Cacna1g	Gnb4	Alox5ap	8430419L09Rik	Capn3	5730601F06Rik	Chrm3	Epx
	Fcgr3a	Fn1	Hpgd	Has2	Lcn2	Rcn3	Pdcd1	Id2	Fastkd1	Cldn12	1500031L02Rik	Ccdc18	H2-Oa	Als2	A130022J15Rik	Cc2d2a	5830407E08Rik	Gprc5c	Gm10801
	Gadd45g	Gas7	Hspb1	Inhba	Lphn3	Sipa1l2	Pdia3	Igsf5	Fcrla	Cmtm3	1600012H06Rik	Cchcr1	Hmga2-ps1	Als2cl	A730089K16Rik	Ccdc22	5830427D02Rik	Dnm3	Ermap
	Hesx1	Hexb	Il1rap	Krt86	Maf	Sla2	Plek	Immp1l	Icoslg	Col1a2	1600020H07Rik	Ccnb1	Iigp1	Amot	AA408650	Ccnd3	5830474E16Rik	Gm16548	Mmp9
	Hsd11b1	Hnmt	Il22ra2	Lct	Map4k4	Slc6a19	Pmm1	Kcnip3	Ift172	Col4a1	1700029I01Rik	Ccnf	Lpin2	Anxa1	Aasdhppt	Cd180	5930436O19Rik	Spint1	Ear1
	Igfbp4	Hrh1	Irak3	Ldhc	Mbnl2	Tex9	Ppp5c	Klhl30	Il5ra	Col4a2	1700029K01Rik	Cd59	Mfsd2b	Anxa2	Abca3	Cd9	6430510B20Rik	Tmem215	Synpo2
	Il12a	Hs3st1	Itga4	Lims1	Myo9a	Tlr3	Pxmp2	Klra1	Kcnj1	Cpne8	1700037H04Rik	Cdc25c	Muc13	Anxa3	Abcb6	Cdcp1	6820431F20Rik	Sult1a1	Ear12
	Il12b	Hs3st2	Itgb5	Lyve1	Nek7	Tnfaip1	Rad54b	Klrb1	Klhl14	Crispld1	2010319C14Rik	Cdca2	Olfm1	Anxa6	Abcb7	Cited2	8030497I03Rik	Tc2n	Flt3
	Il15	Igf1	Kcnd1	Mdh1	Nrp1	Yipf3	Slc5a6	Klrc3	Lynx1	Cstf2t	2300004C15Rik	Cdkl1	Optn	Ap1s2	Abcg2	Ckap2l	8430408G22Rik	Tacr1	Jund
	Il15ra	Il10	Kif1b	Msrb2	Pafah1b1	Zfp14	Smyd1	Klrk1	Mical3	Ctf1	2310014H01Rik	Cenpa	Pank1	App	Abcg4	Clec1b	9430029E18Rik	Spnb3	Alox15
	Il1a	Il1r2	Lrp1	Mtmr6	Pdlim4	Znf260	Soat2	Lrrc8c	Mtss1	Cttnbp2	2310033F14Rik	Cenpe	Pcmtd2	Arhgap11a	Acaa2	Commd5	9430081I23Rik	Ptprk	Ank1
	Il1b	Il1rn	Mbp	Nap1l2	Ptprf		Spc24	Mgat5	Mybpc2	Cttnbp2nl	2410081M15Rik	Cenpi	Pfn2	Arhgap15	Acot6	Cpd	9530053H05Rik	Agtr1a	Add2
	Il1r1	Lipa	Mrpl33	Ncam1	Rbm10		Tfpi	Ncald	Myl4	Cx3cl1	2700075B01Rik	Cenpn	Pitpnc1	Arhgap31	Acsl1	Cryl1	9630023C09Rik	Aldh3a1	Prg2
	Il23a	Lta4h	Msr1	Ndufv3	Rnf43		Tmem97	Ncr1	Myo1e	Dlc1	2700083B06Rik	Cenpp	Rab37	Arhgef4	Acsl4	Csdc2	9930017N22Rik	Tmem47	AI848285
	Il2ra	Maf	Nfam1	Nin	Ryr3		Tnfsf14	Olfm1	Nap1l1	Dmd	2810442O16Rik	Cit	Rab40b	Armcx2	Acsl6	Csgalnact1	A130001G05Rik	Gda	Rhd
	Il6	Mmp9	Nfkbiz	Nrp1	S100a9		Traf4	Pdgfb	Nid1	Dock1	2810474O19Rik	Clcn7	Rapgef3	Armcx3	Adat2	Ctdspl	A130009E19Rik	Fap	Hist1h2bg
	Il7r	Ms4a6a	Odz4	Olfml2b	Sdcbp2		Tspan4	Pftk1	Pdzd2	Dpys	3110001I20Rik	Clgn	Rnd2	Armcx4	Add2	Ctnnal1	A130038J17Rik	Syt15	Ier2
	Il8	Msr1	P2ry12	Orm1	Sirpb1		Tufm	Phactr3	Phka1	Dscr6	4930429H24Rik	Cln8	Rnf125	Arpc1b	Agap1	Cttn	A130040G06Rik	Eya4	Pklr
	Indo	P2ry13	P2ry6	Parp4	Ssbp3		Ubfd1	Plekha5	Pigr	Dsg2	4930556P03Rik	Cnnm2	S100a10	As3mt	Agrn	Cuedc1	A130040M12Rik	Wwtr1	Car1
	Inhba	P2ry14	Pag1	Pdpn	Stk24		Umps	Ppm1h	Rab30	Dusp3	4931406I20Rik	Cntd1	Scin	Asah1	Agxt2l2	D3Ertd34e	A130071D04Rik	Synm	Gypa
	Irf1	P2ry5	Pde7b	Plekhg1	Tesc		Wdr34	Prf1	Rab39	Efna1	4933421G18Rik	Cntn3	2008-09-01	Atad1	Ahctf1	D630039A03Rik	A230062I15Rik	Rbpjl	Spna1
	Irf7	Retnlb	Pigb	Pnpla1	Tgfbr3		Xbp1	Raph1	Rapgef4	Elk4	4933428I03Rik	Col5a1	Siglec5	Atg16l2	Ahsp	Diras2	A430081F14Rik	Gipc2	Hnf4a
	Oas2	Sepp1	Pip4k2a	Pnpla8	Traf6		Xcl1	Rasl12	Rftn2	Emp1	5730439E10Rik	Cox6b2	Slamf1	Atp10a	AI661323	Dlg3	A630001G21Rik	1200009I06Rik	S100a8
	Oasl	Slc38a6	Plk3	Ppm1a	Trim36		Zbtb32	Ret	Rgs13	Enah	6330505N24Rik	Cpeb3	Slc18a2	Atp2b1	Ak3	Dnajc21	A930013F10Rik	Cd38	Atp1b2
	Pbef1	Slc4a7	Plod1	Prg3	Ugt1a9			Rps4y2	Scd	Eng	8430421H08Rik	Cpox	Slc22a3	Atrnl1	Akap1	Dock1	AA407331	AK031816	P2ry14
	Pdgfa	Slco2b1	Pparg	Proca1	Zbtb16			Serpinb1	Sdc4	Eno2	9130017C17Rik	Cxcl12	Spred1	Atxn7l1	Akr7a5	Dusp3	AA467197	H2-T3	Klf4
	Pfkp	Stab1	Ptgs2	Prok2	Zswim6			Smarcd3	Sfxn4	Epb41l3	A830007P12Rik	Cyp4b1	St8sia6	Aurkb	Aldh1a7	E2f5	AB124611	Rcvrn	Bsn
	Pla1a	Tgfb1	Raf1	Psme4				Sulf2	Snx30	Epb41l4B	Abhd6	Darc	Stx3	AW112010	Alg10b	E2f7	Abi2	D14Ertd668e	Il12rb2
	Psma2	Tgfbr2	Rbms1	Ptgs1				Tada1l	Snx8	Epb41l5	Acta1	Dcun1d1	Tbc1d2b	B230118H07Rik	Amigo2	Ear11	Ablim1	Gm5833	Cd86
	Psmb9	Tlr5	Reep3	Ptplb				Tnfsf12	Srpk3	Esam	Actb	Diaph3	Tcrb-V8.2	B3gnt5	Ammecr1	Egfbp2	Actl6a	Enpp5	Col1a2
	Ptx3	Tpst2	Retn	Rab20				Tnfsf13	St6gal1	Esr1	Adprtl3	Dnaja4	Tmod3	B4galt4	Ampd3	Ehd3	Actr1a	Muc1	Sphk1
	Slc2a6		Rgs2	Rab23				Traf1	Tor3a	F11r	Adrbk1	Dnttip1	Topors	Bace1	Ank1	Eif5a2	Actr1b	Ehd3	Slc38a5
	Slc31a2		Scnn1a	Rab3d				Tshz3	Trim35	Fads2	AI194308	Dusp8	Trib2	BC005764	Ankle1	Endod1	Adamts10	Shisa7	Myh10
	Slc7a5		Sgip1	Rnf141				Txk	Tsga13	Fam129b	AI597013	E2f2	Tsc22d3	BC013529	Anln	Esam	Agpat3	Dsg2	Kel
	Slco5a1		Sgsm3	Rnf19b				Ugcg	Vpreb3	Fam135a	AI604832	Efnb3	Tspan32	BC055324	Ap2b1	Exoc3l2	Agpat9	Jam2	Lcn2
	Sphk1		Slc40a1	Rp2				Ypel1		Fbxl17	AI661017	Eif2ak1	Tuft1	Bcl2	Api5	F10	Ahctf1	Pgr	Cldn13
	Tlr2		Smpdl3b	Rps6kc1				Zdhhc20		Fgd5	AL024210	Endod1	Txnip	Bcl6	Aplp2	F2rl2	AI451458	Cyp26b1	Junb
	Tlr4		Socs3	Scamp1				Znf35		Fgf11	Aldoc	Enpp3	Ugcg	Bex1	Aqp11	F5	AI480526	Neo1	Gm10384
	Tnf		Srpk2	Scp2						Fgfr3	Alox5ap	Epb41	Vamp5	Bmpr2	Arfrp1	Fam110c	AI661453	Rorc	Nrk
	Tnfsf10		Stoml3	Sox13						Fhl1	Anxa5	Epb49	Xist	Bphl	Arhgap12	Fam125b	Aif1l	Klhl4	Ubash3a
	Vcan		Thoc1	Stxbp5						Fkbp1b	Anxa6	Epdr1	Zfp874	Bpil2	Armc6	Fam64a	Aire	Vwf	Camp
	Xaf1		Tnni2	Syne1						Fkbp9	Apob48r	Epor		Btbd3	Asb17	Fhl1	Akap12	Ptgfrn	Nfkbiz
			Trps1	Tbc1d8						Foxa3	Arhgap4	Esco2		Bub1	Asna1	Fkbp1b	AL023008	Prkcz	Socs2
			Ttc7a	Tiam2						Fstl1	Arhgap9	Espl1		Bzrap1	Asns	Fkbp9	Alcam	Apol10b	C3
			Uvrag	Timp2						Fzd3	Arhgef18	Ext1		C3	Atic	Fli1	Ankrd11	Fetub	Kcnk12
			Xkr5	Tuba8						Fzd4	Arhgef3	Fahd1		Cadps2	Atl3	Fstl1	Ankrd6	Prom2	Abcg4
			Zbtb16	Wdr1						Fzd6	Arrb2	Fam55b		Calr	Atp4a	Fyb	Ap1s3	Tmem117	Satb1
			Zfhx4	Wipi1						Galnt3	Aspa	Fam59a		Cap1	Bag2	Fyn	Ap2a2	Sfrp1	Mmp2
			Zfyve9							Gata2	Atf7ip	Fancg		Capn2	BC003965	Gas2l3	Ar	Gm9199	Itgam
			Zic3							Ghr	Atp11b	Figf		Cask	BC021614	Gda	Arglu1	Gem	Klf1
										Gja1	Atp2a3	Foxm1		Casp1	BC057079	Ghr	Arhgap30	Hoxb9	Egr3
										Gkap1	AW491445	Foxo3		Casp12	Bex4	Gm10419	Arhgap4	Epcam	Siglecg
										Glis2	AW822216	Fryl		Cav2	Blvrb	Gnaz	Arhgef1	Epha2	5830405N20Rik
										Glrx3	Axot	Galns		Ccbl2	Bola3	Gng11	Arhgef10	Abca4	Itga9
										Gnai1	B230118H07Rik	Galnt10		Ccdc50	Bop1	Gp1ba	Arpp21	Bmp4	Itgb5
										Gnb4	B230342M21Rik	Gata1		Ccdc91	Brix1	Gp1bb	Atp1b1	Cysltr2	Phldb2
										Gpr125	Barhl1	Gdpd1		Ccl9	Bysl	Gp5	Atp1b3	Lsr	Prg3
										Gpr64	BC003277	Gfap		Ccnyl1	C1qbp	Gp9	Atp2a2	Alcam	Hspa1b
										Gprasp2	BC022224	Grtp1		Ccr2	C730029A08Rik	Gpr64	Atp2b4	Clec1a	Csf2rb
										Grb10	BC025872	Gstt1		Cct3	Cachd1	Grtp1	AU014973	Sdpr	Ebi3
										Gspt2	BC027342	Hebp1		Cd300lb	Cad	Gstt1	AU015680	Col18a1	Cd244
										Gsta4	BC042396	Hipk2		Cd34	Camsap1l1	Gucy1a3	AU020206	Mt2	Jakmip1
										Gstm1	BC053917	Hist1h2ae		Cd48	Casp3	Gucy1b3	AU022434	C530028O21Rik	Vcam1
										Gucy1a3	Bcar1	Hist1h3a		Cd68	Ccbl1	H2-Ea	Auts2	Dlk1	Anxa6
										Gucy1b3	Bhlhb2	Hist3h2a		Cdca7	Ccdc23	Hdgfrp2	AW555355	Cpne8	Camk1d
										Gulp1	Birc1e	Hspbap1		Cds1	Ccdc86	Hipk2	AY512938	Emp2	Mpo
										Hbegf	Birc3	Icam4		Cdt1	Ccne1	Hoxa5	B230214O09Rik	Amotl2	Nr4a2
										Hey1	Bscl2	Ifrd2		Cebpa	Cct4	Ica1	B830007D08Rik	Itgb3	Igf1
										Hlf	C030018L16Rik	Igfbp5		Cebpd	Cd24a	Igf2bp2	Bach2	Mt1	Aldh1a7
										Hmga2	C230027N18Rik	Inhbc		Cfp	Cd2bp2	Igfbp5	Baiap3	Plk2	Arhgap30
										Hoxa10	C330007P06Rik	Kctd14		Chek1	Cdc6	Inf2	Bank1	Myh14	St3gal5
										Hoxa2	C630004H02Rik	Klf1		Chn2	Cdk5rap1	Itga2b	BB163080	Rarb	Nlrc3
										Hoxb5	C79267	Lmna		Ckap4	Cdr2	Itga6	BC004004	Sel1l3	Hist1h1c
										Hsd17b11	Cacna2d2	Lpin2		Clec10a	Cds2	Itgb3	BC031353	Dpy19l2	Hist1h2ac
										Ick	Camk1	Map4k5		Clec4e	Cela1	Itsn1	Bcl2	Fam46c	Fn1
										Id4	Camk1d	Mastl		Clec7a	Cenpa	Kalrn	Bcl2l11	Ddr1	Rhag
										Impad1	Camk2b	Mfhas1		Col4a1	Cenpi	Kcnj5	Bcl9l	Gpr64	Gata1
										Inha	Capg	Mfsd9		Col4a2	Cenpo	Kdr	Bcr	Gpx8	Col4a2
										Iqsec2	Capns1	Mgst3		Coro1a	Cenpp	Kif11	Bdh1	Zswim5	Mc5r
										Jag2	Cast	Mical3		Cpd	Cenpv	Kif18b	Bfsp2	Ntn4	Ptgs2
										Jam2	Cbx8	Micall2		Cpne3	Chek1	Klf6	Bhlha15	Il1rapl2	Arap3
										Krt18	Cd24a	Mlf1Ip		Crispld1	Chtf18	Klf7	Blk	Ocln	Cd37
										Krt8	Cd33	Mxd3		Cryab	Cinp	Lasp1	Blnk	Acpp	Fam46a
										Large	Cd37	Mybl2		Crybg3	Cirh1a	Leprel1	Bmf	Gm16485	Plekhg3
										Lphn2	Cd44	Naaladl1		Csf1r	Cisd1	Lhfp	Bmp2k	Phactr1	Stag3
										Lrch2	Cd80	Nagpa		Csf2rb	Clca1	Lims1	Btla	Lpl	Ncf1
										Ltbp3	Cdkn1c	Naprt1		Csf3r	Cldn13	Lphn1	C030013G03Rik	1810019J16Rik	Rassf4
										Maged1	Cdkn2d	Narf		Csrp2	Clpb	Mansc1	C030043A13Rik	Ccdc92	Nlrp10
										Magi1	Ceacam2	Ncapg		Cst3	Clstn1	Map3k12	C230081A13Rik	Zkscan2	Prss34
										Mdfi	Cecr6	Ncoa7		Ctsb	Clybl	Mef2c	C230085N15Rik	Perp	Cd48
										Med14	Cklfsf6	Neil3		Ctsc	Col5a1	Meis1	C80012	Clec9a	Rhob
										Meg3	Cklfsf8	Nek2		Ctsg	Comtd1	Mfap3l	C81615	Nova1	Siglec5
										Meis1	Cln3	Nmnat3		Ctsh	Coq3	Mink1	Camk1d	Zfp334	Nkg7
										Mmp2	Cnot6l	Nmral1		Ctsz	Coq5	Mmrn1	Camsap1l1	Mtap1b	Rps4y2
										Mmrn1	Col19a1	Nrip3		Cybb	Coq7	Mpdz	Card6	Ctsw	Rgs1
										Mn1	Col1a1	Ntn4		Cyp11a1	Cox11	Mpl	Cass4	Efemp2	Bin1
										Morc4	Col4a1	Nup133		Cyp4v3	Cox6b2	Mrvi1	Cblb	Plcl1	Cd34
										Mpdz	Col6a3	Ogfrl1		Dhdh	Cpox	Mycn	Cbx2	C130026I21Rik	Epb4.1l3
										Mpl	Coro1a	Pabpc1		Dhrs7	Cpsf2	Mylk	Ccdc88c	Rhoj	Akna
										Mpp7	Cotl1	Paqr9		Dhx58	Crip2	Myom1	Ccr9	Abat	Rnase6
										Msrb3	Cpeb4	Pc		Diap2	Cs	Nbea	Cd163	Aldh1a1	Lrp1
										Mtf2	Cri1	Pcyt1a		Dmxl2	Csnk1d	Ncoa3	Cd247	2610034B18Rik	Dcn
										Mum1l1	Crot	Pcyt1b		Dnajc3	Csnk2b	Ncrna00081	Cd33	Id2	Clnk
										Mycn	Crsp6	Pdia2		Dock9	Cyb561	Ndn	Cd37	Aspa	Atp7b
										Myct1	Crybb3	Pex12		Dpp8	Cyc1	Npas3	Cd6	Pde9a	Ncf4
										Myo10	Crygs	Pfkfb1		Dpy19l3	Cyth3	Nrgn	Cd93	Fads3	Elane
										Myo5c	Csf2rb2	Pi4k2b		Dram1	Cytsb	Nrip2	Cdk19	Lrrn1	Snx20
										Nap1l3	Ctdsp1	Pif1		Dtnbp1	D10Ertd610e	P2rx1	Cdkn1a	Kdr	Ccl3
										Nbea	Ctsb	Pir		Ebi3	D17Wsu104e	Pbx1	Cdv3	Lpar6	Nfkbid
										Ndn	Cul4a	Pkd1l1		Ebp	D5Wsu178e	Pbx3	Cep110	Entpd2	Slc40a1
										Ndrg4	D10Ucla1	Pklr		Edem1	Daam1	Pdcd4	Chchd10	Sspn	Col4a1
										Neto2	D10Wsu93e	Plk1		Edem2	Ddx21	Pde10a	Chd8	Pcdhb16	Sell
										Nfat5	D11Ertd730e	Pnma1		EG240055	Ddx39	Pear1	Chst15	Asb4	Trim10
										Nicn1	D12Wsu118e	Ppap2a		Egln3	Ddx56	Pf4	Cish	Chst2	Ccl6
										Npr2	D15Ertd366e	Ppib		Ehd4	Dhrs4	Pign	Clcf1	Ltbp4	Mki67
										Nr4a2	D230019K20Rik	Ppih		Eif1ay	Dhx37	Pik3cd	Clcn3	S100a6	Cd5l
										Nrxn1	D2Bwg0891e	Ppm1l		Elane	Dis3	Pitpnm1	Clcn5	Ptpru	Paqr9
										Nudt11	D4Wsu53e	Ppp1r16b		Eltd1	Dlat	Plagl1	Clec2i	Ldhd	Armcx4
										Ociad2	D730049H07Rik	Prokr1		Emb	Dnaja3	Plcb1	Clnk	Cxcr1	Dnahc8
										P2ry14	Ddx4	Psmf1		Eme1	Dnaja4	Plek	Cmah	Calml4	E2f8
										Palld	Dgka	Ptdss2		Emilin1	Dnajc11	Plxnb2	Cnn3	Trim47	Fcnb
										Pcdhb17	Dgkg	Rab3Il1		Epb4.1l3	Dnajc19	Pnmt	Cntrob	Rasl11a	Mcpt8
										Pcgf5	Dhrs1	Rad51c		Epha7	Dnajc2	Ppbp	Cobll1	Darc	Ptpn7
										Pde8a	Dnajc5	Rbm44		Eps8	Dpp7	Ppic	Col19a1	Epas1	Parvb
										Pdk4	Dock2	Reep6		Epsti1	Dtymk	Prkca	Commd5	Rdh10	Camsap2
										Peg3	Dock5	Rgs12		Erap1	Dus1l	Prkd1	Coro7	Arhgef26	Cit
										Per3	Dock8	Rhof		Ercc6l	Dus2l	Prkg1	Cox6a2	Spats2	Emid1
										Pex13	Dscr3	Ribc1		Evi5	Dut	Pros1	Cpsf6	Pam	Slc22a3
										Pgr	Dufd1	Rmnd5a		F13a1	Ecsit	Prr11	Crip1	Efna1	Prss50
										Phldb1	Dusp22	Rngtt		Fam102b	Ehhadh	Psd3	Crispld2	Tmem163	Plac8
										Pitx2	E030024M05Rik	Rsad2		Fam107b	Eif4e2	Pstpip2	Cryl1	Oxr1	Fam105a
										Pkia	Ebi3	Rundc3a		Fam111a	Elac2	Ptbp1	Csrnp1	Timp3	Cd177
										Pkp2	Eif4g3	Runx1t1		Fam118a	Elp4	Ptger3	Ctr9	2310069B03Rik	Steap3
										Plcb4	Elmo1	Samd11		Fam129a	Endog	Ptgs1	Ctsw	Exoc3l2	Haao
										Plxdc2	Eml5	Samd14		Fam26f	Enpp1	Ptn	Cugbp2	Fhl1	Clec12a
										Pon3	Entpd1	Sgk3		Fam49a	Epdr1	R3hdm1	Cux1	Hpgds	Cpa3
										Ppp1r11	Ets1	Sgol1		Fam84b	Ephx2	Rab11a	Cxcr4	Fhdc1	5730590G19Rik
										Prdm16	Ets2	Sh2d4a		Fbp1	Eps15	Rab27b	Cybasc3	Pbx3	Tspo2
										Prkg1	Evi2a	Sh3tc2		Fcer1g	Ercc8	Rab6b	Cyfip2	6430527G18Rik	2610307P16Rik
										Psma8	Fchsd1	Skp2		Fcgr2b	Eri2	Rabgap1l	D030041H20Rik	Ptger4	Ipcef1
										Ptov1	Flot1	Slc11a2		Fcgr3	Ermap	Rai2	D130023J23Rik	Cd276	Adam11
										Ptpn14	Fmo5	Slc16a1		Fes	Etf1	Rap1b	D130051D11Rik	Skap1	Syk
										Ptrf	Fosb	Slc16a10		Fgd4	Exoc3	Rbpms2	D130062J21Rik	Gadd45g	Mrc1
										Pvr	Foxp1	Slc22a4		Fgd5	Exosc8	Rhobtb3	D16Ertd472e	Chrna7	Mns1
										Rab38	Frmd4b	Slc25a10		Fgl2	Fam120a	Rhof	D2Ertd612e	Scd1	Dock10
										Rai14	Ftl1	Slc25a38		Fkbp9	Fam132a	Robo3	D3Ertd34e	Runx1t1	Abcb4
										Rai2	Fxyd2	Slc2a4		Flnb	Fam158a	Runx1	D430013B06Rik	H2-Eb1	Polq
										Ranbp2	Gab3	Slc30a10		Fndc3b	Fam188a	Sdpr	D430033H22Rik	C7	Kcna3
										Rbp1	Gdi1	Slc38a5		Fus	Fam195a	Selp	D5Ertd255e	Maf	Cxcl12
										Rfxank	Gmfg	Slc43a1		Fut11	Fam55b	Sema3f	D7Ertd183e	Nrg4	Cenpe
										Rhobtb1	Gmip	Smap1		Fut7	Fam55d	Sema6c	D8Ertd82e	4930528F23Rik	Plxdc2
										Rhobtb3	Gnpda2	Snca		Gab2	Fam59a	Serpina3g	D9Wsu90e	AK083197	Mcm10
										Rilp	Gpd2	Sox6		Galc	Fancd2	Serpine2	Dcaf12	Prcp	Nfam1
										Ripk4	Gpsm3	Spag5		Gapdh	Farp2	Sgce	Dcun1d1	Dsp	Ptprv
										Rnf180	Grina	Specc1		Gas2l3	Fastkd2	Shh	Ddx3y	Tmem158	Lat2
										Rnf208	Gsn	Sphk1		Gbp3	Fbxw2	Shroom4	Ddx50	Erp27	Atf4
										Robo4	Gstk1	Spire1		Gcnt2	Fech	Sla	Dennd1b	Slco2a1	Hmox1
										Rpp30	Gtl2	Ssx2Ip		Gdi2	Fkbp4	Slc14a1	Dkkl1	Sema4f	Slc35d3
										Ryk	H1f0	Stab2		Gins1	Foxo3	Slc22a15	Dnaja2	Ncam1	Cybb
										Scmh1	H2-DMb1 /// H2-DMb2	Stxbp4		Gla	Fpgs	Slc35a5	Dnajc13	Spnb4	Mfsd2b
										Sdpr	Hcfc1r1	Taok1		Glipr1	Ftsj2	Slc35d3	Dnajc21	Cyp4b1	Sh2d5
										Serpinb8	Hcls1	Tipin		Glt25d1	Fxc1	Slc6a15	Dntt	B3galt1	Lmna
										Serpinf1	Hcph	Tm7Sf3		Glud1	Fxn	Slc7a4	Doc2a	Sema6d	F2rl2
										Sfrp1	Hmgb2l1	Tmem107		Gm11428	Gars	Socs2	Dock10	Bcl6	Gm973
										Shank3	Hnf4a	Tnk1		Gmds	Gart	Spaca3	Dtl	Gpx3	Ect2
										Shroom3	Hnrpa2b1	Tom1l1		Gng2	Gatm	Spnb1	Dtx1	Gm13881	Mybl2
										Shroom4	Hoxa10	Tpx2		Gnptab	Gdf3	Src	Dtx4	Ghr	Gm16897
										Slc16a12	Hoxa3	Trim2		Got1	Gemin5	Srd5a3	Dusp2	Gkn3	Slc28a2
										Slc16a9	Hoxa5	Trim23		Gpr160	Gemin6	Srgap3	Dusp5	Pygm	Ccr3
										Slc18a2	Hoxa9	Tspan33		Gpr177	Gfer	Srr	Dusp6	Casp12	Kif14
										Slc22a3	Hpcal1	Tspan8		Gpr56	Gfm1	Stap2	Dync2h1	Rasip1	Tfrc
										Slc23a2	Igf2r	Ttk		Gpr65	Ggct	Stx11	Dzip1	Exoc6b	Mtus1
										Slc2a10	Igh-6	Tubb1		Gria3	Gja1	Tanc1	E030037K03Rik	Selm	Oas2
										Slc35d1	Igsf4a	Txnrd2		Grn	Glg1	Tbxa2r	E130304F04Rik	Myo1e	Ms4a3
										Slc6a15	Il10rb	Tyms		Gspt2	Glo1	Tbxas1	E2f5	Vldlr	Epb4.2
										Slc9a3r2	Il15	Ube2f		Gstm1	Glrx5	Tgm2	E330018D03Rik	A230065H16Rik	Ccdc88c
										Smarca1	Il7	Ube2l6		Gusb	Gm3932	Thbd	Ebf1	Lama5	Fcgr3
										Spred1	Ing3	Ube2o		Gxylt1	Gmfb	Tie1	Efhd1	Ptplad2	Kif17
										Src	Inpp4a	Ublcp1		Hadh	Gnb1l	Timp3	Eif2s3y	Sema3f	Adcy3
										Stox2	Iqgap1	Uros		Hdac5	Gorasp2	Tmem158	Eif4g3	Sdc4	Heatr7b1
										Sult1a1	Itgae	Usp46		Hdc	Gpc4	Tmem38b	Elf1	Gm8909	Padi2
										Sytl4	Itgav	Usp49		Hells	Gpr155	Tmem40	Emp1	H2-Aa	Timeless
										Tac1	Itgb5	Wdr62		Hexa	Gpr89	Tmsb4x	Endou	Npdc1	Hdc
										Tbc1d9	Jag2	Wfdc3		Hfe	Gpx4	Tnfaip8l1	Epb4.1l4b	Prkd1	Spag5
										Tc2n	Jmjd1c	Wnk1		Hist1h2bc	Grwd1	Tnrc6a	Epha4	Lhfp	C1qa
										Tceal1	Jundm2	Xpo7		Hk2	Gspt1	Tpx2	Ephb2	Rgn	Rin3
										Tcf12	Kai1	Znf341		Hk3	Gstp1	Treml1	Epsti1	Ndn	Atp8b4
										Tcf3	Klf5	Zranb3		Hlf	Gtf2f1	Trim47	Erdr1	Kif5a	Zfp831
										Tead2	Laptm4b			Hmgcs1	Gtf2f2	Trim62	Ermp1	Gm13546	Aspm
										Tek	Laptm5			Hmgn3	Gtf2h4	Trpc6	Esr1	Gpr4	5430427O19Rik
										Timp3	Lasp1			Hn1l	Guk1	Tuba8	Ets1	Cpt1c	Recql4
										Tle1	Lcn7			Hnmt	H2-Ke2	Tubb1	Etv1	H2-Eb2	C1qb
										Tle2	Lcp1			Hp	Hars	Tulp3	Evl	Hsf4	Atp8b5
										Tm4sf1	Lcp2			Hpse	Hebp1	Txn1	F830028O17Rik	Slc16a12	Dlgap5
										Tm7sf4	Lmo2			Hsp90b1	Helq	Ufsp1	Fads3	Rab40b	Frat2
										Tmem176a	LOC209387			Hspa13	Hif3a	Usp40	Fam167a	Dsc2	Adrb2
										Tmem178	Lrrfip2			Hspa5	Hmbs	Vash1	Fam48a	Pros1	Itga2
										Tmem98	Lst1			Ica1	Homer1	Vcl	Fam53b	Bclp2	Dntt
										Tmtc2	Luc7l2			Idh1	Hpn	Vezf1	Fcrl1	Arhgap29	Cd180
										Tox3	Lyl1			Ids	Hras1	Vwf	Fgf13	Clec14a	Antxr2
										Trim16	Map3k1			Ifitm1	Hsdl2	Zfp111	Filip1l	Cadm1	Golm1
										Trim47	Marveld2			Ifnar2	Hspb6	Zfp385a	Flt3	Lonrf2	Fcna
										Trim6	Mast3			Igsf6	Hsph1		Fmo2	Cnksr1	Gpr124
										Trpc6	Mdm2			Ikzf2	Htra2		Fndc3a	Rtp4	Zfhx3
										Tslp	Mef2c			Il15	Iars		Fos	Sema7a	Kif23
										Ttc19	Meis1			Il1rl2	Iars2		Foxo1	Evc	Igfbp5
										Ttc8	Mkl1			Il6ra	Idh3a		Foxp1	3632451O06Rik	Kif15
										Ttpa	Mpra			Impa2	Ifi30		Frmd6	Ttc9	Zfp608
										Usp53	Mtdh			Inpp1	Ifrd2		Fubp1	Srd5a1	Hes1
										Vat1	Mxd4			Irak1bp1	Igf2r		Fus	Rhbdl2	Foxm1
										Vdr	Myadm			Iscu	Igsf3		Gbp8	Fbxo2	Kifc5b
										Vldlr	Mylip			Itfg3	Il1rl1		Gfra1	Sh3bgrl2	Mmp8
										Vnn1	Mylk			Itgb3	Isca1		Gfra2	Serpinb10-ps	Pik3cd
										Wwc2	Myo1g			Itgb5	Josd1		Ggta1	Tnfsf10	Ctse
										Wwtr1	Naga			Itih5	Jrk		Gimap4	Gprc5a	Uhrf1
										Yes1	Ndel1			Itm2a	Klhdc10		Gimap5	Tgm2	Sorl1
										Ypel2	Nfkb1			Jak3	Klhl12		Gimap6	Nxnl2	Ibsp
										Zc3h12c	Nr5a1			Kcnk12	Kpna1		Gimap7	Kcnk6	Ccne1
										Zcchc12	Oas1c			Kcnk6	Kpna3		Gimap8	Slamf1	Igsf6
										Zdbf2	Oprl1			Kctd12b	Lactb2		Gimap9	Ephx1	Gapt
										Zfp64	Osbpl9			Kdelc2	Lap3		Glis3	Tox	Kif11
										Znf295	P2rx1			Klhl5	Larp1b		Glrx3	Tnip3	Il15
										Znf711	Padi4			Klk8	Larp4		Gm10001	Lancl3	Fcgr2b
										Zscan18	Pag			Laptm4b	Lias		Gm10482	Acss3	Kif20b
											Pbx2			Lass4	Lman1		Gm2629	Lox	Fam59a
											Pbx3			Lass6	Lmcd1		Gm2a	Bhlhe40	Emilin2
											Pbxip1			Lbp	Lmna		Gm5914	Sox18	Ckap2l
											Pcaf			Ldhb	Lnp		Gm6648	Vmp1	Il1rl1
											Pcp4l1			Limd2	Lrig1		Gphn	Apbb2	Casc5
											Pde1b			Lmf1	Lrpprc		Gpr18	Dhrs3	Bex6
											Pde3a			Lmo4	Lrrc20		Gpr97	2010107G23Rik	Tnf
											Pdlim2			LOC14210	Lrrc59		Gprin3	Cxadr	Rgl1
											Peli1			LOC625360	Lsm2		Gtpbp2	AK037070	Lpcat2
											Phf19			Lonrf3	Lyar		H2-Aa	Slc27a6	Tmem86b
											Phip			Lpcat1	Lyrm4		H2-DMb2	Smagp	Pif1
											Phka1			Lpgat1	M6pr		H2-Ob	Mmp14	Kif24
											Phyh			Lpl	2008-03-01		H3f3a	Eps8l2	Atp1a3
											Pik3c2a			Lrp8	Mars		Hdac11	Ampd3	Top2a
											Pira4			Lrrc59	Mboat2		Heatr7b1	Itga3	Csf1r
											Pitpnm1			Lst1	Mc2r		Hjurp	B3gnt3	Skint3
											Plagl2			Luzp1	Mdh2		Hopx	Evc2	Spns3
											Plcb2			Lyz1	Mdp1		Hoxa5	Nrxn2	Pkmyt1
											Plcg2			Lyz2	Me2		Hps4	Fzd1	4930515G01Rik
											Pld3			Mamdc2	Mecr		Icos	Bcl3	Dot1l
											Plekha2			Manf	Med8		Ifnar1	Enpp4	Runx3
											Postn			Mapkapk2	Med9		Igh-6	Procr	Espl1
											Ppfibp2			Mboat1	Mettl1		Ighv14-2	Rps6ka6	Itgal
											Ppp2r5c			Mcm2	Mettl4		Igll1	AK080222	Cdr2
											Ppp3ca			Mcm5	Mfhas1		Ikbkb	Trpm6	Endod1
											Ptgs1			Mcm7	Minpp1		Il10ra	Cytip	C1qc
											Ptk2b			Mcpt8	Mllt3		Il12a	Serpinb6a	Cenpf
											Ptpn18			Mctp1	Mmp14		Il17re	Cxcl16	Emr1
											Ptpn8			Mdh1	Mns1		Il18r1	Obfc2a	Neil3
											Ptprc			Mecom	Mpv17l2		Il7r	0610007N19Rik	Cep110
											Ptpre			Megf9	Mrpl12		Impact	Snrpn	Nin
											Ptprv			Met	Mrpl20		Impdh1	Ppp1r16b	Slc9a5
											Rab3d			Mfge8	Mrpl22		Inadl	Ly6a	Gm15915
											Rab4b			Mfhas1	Mrpl28		Inpp5d	Ttc23	Atad5
											Rab7l1			Mfsd6	Mrpl35		Ipo7	Hoxb6	Gria3
											Rap1gds1			Mgat2	Mrpl38		Irf2	Mylk	Tjp1
											Rasl11b			Mgst1	Mrpl47		Itpkb	Meis3	Chtf18
											Rcor1			Mical1	Mrpl49		Itpr1	Slc6a17	Gm5057.2
											Rdh12			Mitf	Mrpl50		Itprip	Myof	Ctss
											Rgpr			Mlec	Mrpl55		Itsn1	Abcb1a	Cdc6
											Rgs19			Mlkl	Mrps11		Itsn2	Ror2	Fcho1
											Rhoq			Mmp2	Mrps18b		Jakmip1	Bcam	Chaf1a
											Rnf130			Mpl	Mrps24		Jmjd1c	Kcnip3	Rgs10
											Rpl13			Mpo	Mrps25		Jun	Acox2	Kif21b
											Rrm2b			Ms4a3	Mrps27		Jund	Plscr1	Kif2c
											Rsbn1			Ms4a4b	Mrto4		Kalrn	Gng11	Ankle1
											Runx2			Ms4a4c	Mt1		Kbtbd11	Pfn2	Ceacam1
											Sca10			Ms4a6b	Mt2		Kcng1	Mocos	Evl
											Scap2			Ms4a6c	Mtf1		Kcnq5	Celf5	Dock8
											Sema7a			Msh2	Mthfd1		Kdm5d	Ccnd1	Cebpe
											Sgcb			Msh6	Mthfd2		Kif17	AK137397	Kifc1
											Sh2d3c			Msrb3	Mtm1		Kif1c	Smpdl3b	E130306D19Rik
											Sh3bp1			Mtap7	Mtmr4		Kif23	Exph5	Incenp
											Sipa1			Mthfd2	Mtmr9		Klf2	Prnp	Baz1a
											Slc12a5			Mthfr	Mtr		Klhl30	B4galnt4	Col11a2
											Slc12a6			Mtus1	Mtx1		Klk1b5	Rbpms2	Butr1
											Slc22a8			Myadm	Muted		Klrd1	Clec11a	Zc3h12a
											Slc25a11			Myo1f	Myh10		Kmo	Aph1b	Rad51ap1
											Slc35a2			Myo5a	Mylpf		Lax1	Fam108b	Stil
											Slc5a11			Nat8l	Myo1d		Lck	Art4	Nefh
											Smpdl3a			Nav1	Naa50		Ldoc1l	B3gnt8	Clspn
											Sp100			Nceh1	Nadk		Lfng	Tbxa2r	Arhgap33
											Stam			Ncoa7	Nars		Lifr	Fkbp10	Kntc1
											Stat3			Ndn	Nat10		Lig3	Fndc4	Cep152
											Stau2			Ninj1	Ncln		LOC100046855	Slc16a5	Trf
											Stk10			Npl	Ndufb6		LOC100047072	Alox12	Ezh2
											Tcf4			Nrp1	Ndufs1		LOC552911	Zfp612	Tet3
											Tdrd7			Nsl1	Ndufs6		Lpar1	Susd3	Hmmr
											Tep1			Nudt19	Ndufv1		Lpp	Gstm7	Dusp2
											Tes3			Nudt4	Necap2		Lrp1	Cited4	Marcksl1
											Tes3-ps			Oasl2	Nenf		Ly6d	Ak1	Kif4
											Tessp2			Orai1	Nfia		Ly6e	Myo6	Wdr62
											Tjp3			Orc1l	Nhlrc2		Lynx1	Mycn	Sox4
											Tk2			Oxct1	Nhp2		Maf	Card10	Tnik
											Tmem8			Oxsm	Nhp2l1		Malat1	Mboat2	Phlda1
											Tnip1			P2ry14	Nif3l1		Malt1	Pim2	F5
											Tnk1			Padi4	Noc4l		Man2a2	Cldn12	Gimap7
											Trim12			Pak1	Nol10		Man2b1	Panx2	Snhg5
											Triobp			Papd4	Nolc1		Map2k6	Col16a1	Pole
											Trpv2			Papss2	Nptn		Map3k5	AK083203	Cdca2
											Tslpr			Paqr7	Nqo2		Map3k8	Epha4	Fgf3
											Ubl3			Parp16	Nsun5		Map4k2	Ndrg2	Macf1
											Ugp2			Parp8	Nt5c2		Map4k4	Extl1	4930534B04Rik
											Ugt1a10			Parvg	Ntn4		Marcks	Jag1	Kif18b
											Ugt1a1			Pcbd1	Nubp2		Mbtd1	Cdr2l	Cfp
											Vamp1			Pcyt1a	Nudt5		Mcart6	Il17rc	Cux1
											Vamp4			Pdia5	Nudt8		Mctp2	Eltd1	Dnmt1
											Vps54			Pdia6	Nudt9		Med13l	Lamp2	2700081O15Rik
											Was			Peli2	Nup155		Mef2a	Ppm1e	Arhgap11a
											Waspip			Pex11c	Nup35		Mef2c	Cyb561	Spp1
											Wbp2			Pfkl	Nup37		Mfsd4	Sdcbp	Cchcr1
											Wdfy2			Pfkp	Nup43		Mgat4a	Enkur	Brca1
											Wdr1			Pgam1	Nup50		Mgea5	Apol7e	AI504432
											Wdr26			Pgk1	Nup93		Mgst2	Slc6a8	Slc45a3
											Wfdc2			Phf14	Nvl		Mid1	Gm13212	H2-Ob
											Xdh			Phldb2	Oaf		Mllt10	Myom1	Lig1
											Xrcc4			Pias2	Oasl1		Mmp11	Gm16285	Gramd1b
											Ypel5			Pkm2	Odc1		Mn1	Kiss1r	Sacs
											Zcwcc3			Pkp4	Orc1l		Mpa2l	Fam84b	Fancd2
											Zdhhc8			Plek	Orc2l		Mrpl15	Neu3	Sh2b2
											Znrf1			Plod3	Otud6b		Mrvi1	Fam189a2	Tpx2
														Pola1	Pabpc4		Msi2	Tmem176a	E2f1
														Ppic	Paqr9		Mta3	Psd	Trio
														Ppp1r3d	Pcmt1		Mtdh	Camkk1	Cdca8
														Prelid1	Pcx		Mtss1	Slc17a7	Brca2
														Prkcd	Pdcd11		Myl10	Ccdc136	Ttc28
														Procr	Pde12		Myl4	Thbd	Arhgap15
														Prtn3	Pdss1		Mylk	Fbxo27	Mex3b
														Pter	Pex11a		Myo1c	Kif21a	A430078G23Rik
														Ptgs1	Pfkm		Nfkbiz	Cd302	Sh2d4a
														Ptp4a1	Pgp		Nisch	St3gal6	Blm
														Pycard	Phb		Nkain1	Farp1	Depdc1b
														Rab31	Phb2		Nlrc3	1110017F19Rik	Ube2c
														Rab32	Phf10		Notch1	Tbc1d8	Lypd6b
														Rab3d	Phf5a		Nrf1	Rap1gap2	Cd163
														Rab44	Pigq		Nrip2	Mapk11	BC030867
														Rabgap1l	Pik3r2		Nrp	Il7	Rbm44
														Rad51	Pitrm1		Nucb2	Adck3	Pcnt
														Rai14	Pklr		P2ry10	Prss16	Ankrd26
														Rassf4	Pla2g4c		P2ry13	Mid2	Samd14
														Rassf5	Plvap		Pan3	Tacstd2	Filip1l
														Rassf8	Plxdc1		Parp1	Sbf2	Wdhd1
														Rbp1	Plxna1		Parp3	BC055004	Cst7
														Rbpms	Pmf1		Pcdhg@	Pclo	Pdgfc
														Reck	Pmvk		Pde2a	Efemp1	Arhgef18
														Reep5	Polr1b		Pde3b	Dcaf12l1	Gpr97
														Rhobtb3	Polr3h		Pde4b	Neil2	Taok3
														Rilpl2	Polr3k		Pde7a	Pkp2	Kif22
														Rin3	Pop5		Pdk1	Clec2g	Hpn
														Rnf149	Pphln1		Peli1	Fzd3	Zcwpw1
														Rnf217	Ppil5		Pgr	Lgr5	Id1
														Rnpep	Ppip5k1		Phf20l1	Atp9a	Anln
														Rp2h	Ppm1l		Phf21a	Lama4	Ncapd2
														Rrm1	Ppox		Phf6	Irf6	Ikzf2
														Rufy1	Ppp3cb		Phxr1	AA986860	Plk1
														S100a4	Prelid2		Phxr4	Pcdhb17	Tacc3
														S100a6	Prkrip1		Pik3c2a	Pdp1	Ctsg
														Sc5d	Prnp		Pik3cd	Paqr7	Islr
														Selp	Prps2		Pik3r5	Eda2r	Gpc2
														Serp1	Psen2		Pik3r6	Dock9	Mylk3
														Serpinb1a	Psmb3		Pkig	Tspan12	Olfr248
														Serpinf1	Psmd9		Plagl1	Rab34	Taf7
														Serpini1	Psme3		Plcg1	BC024571	Iqgap3
														Sfpi1	Psmf1		Plekha2	Cpm	Irf5
														Sgk3	Psmg1		Plekha7	Il18bp	Ifitm6
														Sgpl1	Psmg3		Plekhg2	Ar	Ptprs
														Sirpa	Ptcd3		Polb	Foxd2	Fsbp
														Skap2	Ptdss2		Pou2af1	Tbx1	Nrap
														Slc16a7	Ptges2		Ppcdc	Srxn1	Cd52
														Slc25a12	Ptk2		Ppm1e	Cd200r4	Sla
														Slc25a13	Ptpn3		Ppp1r16b	Ston2	Emp1
														Slc29a1	Ptrh2		Ppp1r9a	2410017I17Rik	Specc1
														Slc30a7	Pvt1		Ppp3ca	Nckap1	Cdt1
														Slc35b1	Pxmp2		Ppp3cc	Homer1	Myo7a
														Slc35b4	Rab4a		Pppde2	Wfdc2	Kif20a
														Slc7a6	Rabl3		Pqlc3	Armc2	Tnfrsf13c
														Slco3a1	Rad51ap1		Prkca	BC058988	Fanca
														Slfn9	Rai12		Prkcb	2610305D13Rik	Foxn3
														Slpi	Rbks		Prkce	Slc7a7	Cdk6
														Smad1	Rbm19		Prkd2	Itga6	Mx1
														Snx4	Rcc1		Prr12	Tnfsf4	Rfc2
														Soat1	Recql4		Ptbp1	Sorbs2	Tonsl
														Sort1	Reep6		Pten	Trove2	Sec24d
														Spsb4	Rexo2		Ptger2	Slc30a4	Dok3
														St3gal2	Rfng		Ptprc	Elmo3	Trim16
														Stard8	Rgs9bp		Puf60	Tinagl1	Hmgb2
														Stxbp4	Rhag		Pygm	Cadm3	Mpeg1
														Sub1	Rhd		Rabep2	Gp1bb	Cnr2
														Sumf1	Rhof		Rabgap1l	Mapk8ip1	Exo1
														Svip	Rnaseh2c		Rag1	Cd74	Tiam2
														Swap70	Rnmtl1		Rag2	Epdr1	Xylt1
														Syne2	Rpl7l1		Rasal1	Cbr3	Prc1
														Sypl	Rpp40		Rasal3	Plxnb1	Ccdc99
														Tanc2	Rpusd2		Rasgrp2	Crb3	Slc25a21
														Tbc1d9b	Rrm2		Rasgrp3	Zmynd15	Tpm2
														Tcf7	Rrp12		Rbm10	Rnf208	Alpk3
														Tcfec	Rrp1b		Rbm39	2810432L12Rik	abParts
														Tcrg-V1	Rrp9		Rcsd1	F2rl3	Alms1
														Tctex1d2	Rtel1		Rere	Glul	Dclk2
														Tes	Samm50		Rgs7bp	Pawr	Slx4
														Tgfbi	Scrn3		Rgs8	Tmem38b	Lhfpl2
														Tiparp	Sdhd		Rhbdl3	Gm6634	1100001G20Rik
														Tjp2	Sephs1		Rhob	Shisa9	Sntb2
														Tlr2	2004-09-01		Rilpl1	Irgm2	Vim
														Tlr4	2008-09-01		Rlim	Clec1b	Mast2
														Tm6sf1	Sfmbt1		Rnf122	Sytl5	Rtkn2
														Tmem176a	Sfrs13a		Rnf141	Mapk12	Smc2
														Tmem43	Sh2d4a		Rnf157	Ccdc160	Phldb3
														Tmem71	Ska1		Rnf166	Batf2	Pou2f2
														Tnfaip8	Slc11a2		Rpgrip1	Mansc1	Mll2
														Tnfrsf13b	Slc16a1		Satb1	Epha1	Gna15
														Tnfrsf1a	Slc16a10		Sbno2	Npnt	Runx2
														Tnfsf14	Slc19a1		Scn2b	4930506M07Rik	Mis18bp1
														Trem3	Slc19a2		Scn4b	Bex2	Cebpa
														Trip13	Slc1a4		Sdc1	Tgfb3	E2f2
														Tspan3	Slc20a2		Sdc4	Plscr4	Fam78a
														Tspan5	Slc22a23		Sema3f	Ezh1	Cdca3
														Ttc30b	Slc25a10		Sema4a	Ifitm3	Lrp4
														Tubb6	Slc25a32		Sema4d	Fam63a	Ccdc125
														Tyrobp	Slc25a33		Sema6c	Mmrn1	Ier5
														Uap1l1	Slc26a1		Sf1	Pkia	Mcm5
														Vav3	Slc2a8		Sf3a1	Aldh5a1	Gramd1a
														Vdr	Slc35d1		Sfpq	Ryk	Mical3
														Vldlr	Slc38a5		Sfrs16	Dr1	Cenpn
														Wdfy1	Slc38a9		Sfrs3	2310030G06Rik	Fancm
														Wsb1	Slc40a1		Sgsm1	Kbtbd11	Tnfaip8l2
														Xbp1	Slc7a4		Sh2d5	Pdzk1ip1	Ndc80
														Xrcc4	Smpd4		Sh3rf1	Prtn3	Card9
														Xrcc6bp1	Snhg3		Shisa5	Gprin2	Tm6sf1
														Zbtb8os	Spata24		Sik1	Csrp2	Ubc
														Zfp184	Sphk1		Sipa1	Trim46	Alox5
														Zfp296	Spire1		Sla	Pak6	Sh3kbp1
														Zfp467	Spna1		Sla2	Hoxb7	Bub1b
														Zfp516	Spopl		Slc27a2	F11r	Fam64a
														Zfp52	Spry4		Slc35d3	D17H6S56E-3	Tmem150b
															Spryd4		Slc37a2	Isca1	Dusp5
															Sqrdl		Slc38a2	Nt5c3	Lrdd
															Srfbp1		Slc4a7	Gm15663	D18Ertd653e
															Sssca1		Smad7	Cnnm1	Coro2a
															Ssx2ip		Smarca4	Rab6b	Myo5a
															St3gal5		Snn	Gstm6	Bub1
															Stard10		Snx9	Plekhb1	Ncapg2
															Stt3b		Socs2	Rab11a	Sgol1
															Stx17		Spata13	Dll4	4831426I19Rik
															Syncrip		Spem1	Lrp3	Arhgap19
															Tacc3		Spin2	Tmem221	Fam132a
															Taf1c		Ssbp2	Apc2	Slc12a4
															Tbccd1		Ssh2	C630004H02Rik	Eme1
															Tbl3		Sstr2	Fam115c	Icosl
															Tex9		St14	Cftr	Cntln
															Thop1		St3gal6	Hoxb5	Nek2
															Timm10		St6gal1	Gchfr	Birc5
															Timm13		St8sia1	Tmem56	Prr11
															Timm17a		Stambpl1	Fam65c	Bahcc1
															Timm50		Stap2	Plxnb2	Inpp5b
															Timm8a1		Stk10	Prune2	Ube2s
															Timm9		Stk17b	Fads2	Tet1
															Tinf2		Strn3	1700003E16Rik	Sgol2
															Tmem109		Sun2	Gstt1	Slc16a10
															Tmem147		Sykb	Tmem50b	Ugt1a1
															Tmem168		Synpo2l	Rbfox2	Tspan8
															Tmem41b		Sytl1	Scamp1	Vegfa
															Tmem48		Sytl2	Bex1	Zwilch
															Tmem56		Szt2	Stxbp4	4933403G14Rik
															Tmem97		Tanc1	Adamtsl5	Rel
															Tomm22		Tapt1	Cdkn1c	AK145489
															Tomm40		Tbc1d5	S1pr1	Irf2bp2
															Tomm5		Tbxa2r	Creb3l1	Lgals1
															Top1mt		Tcf4
															Trak2		Tcf7l1
															Trim25		Tcf7l2
															Trim37		Tcof1
															Trmt61a		Tecpr1
															Tspan33		Tert
															Tspan8		Tfrc
															Ttll12		Tle3
															Tubb2c		Tlr7
															Tube1		Tmem119
															Tubgcp4		Tmem173
															Tufm		Tmem214
															Txn2		Tnfaip1
															Txnl1		Tnfrsf13c
															Tysnd1		Top2a
															Ubac1		Topbp1
															Ube2m		Tpm2
															Ube2q2		Tpm4
															Ubl4		Tpp2
															Ublcp1		Traf3ip2
															Uck2		Trem1
															Uqcr11		Trib3
															Uqcrq		Trp53i11
															Urb1		Trp53inp1
															Usp15		Tsc22d1
															Usp24		Tsks
															Usp39		Tspan2
															Usp46		Ttc13
															Vkorc1l1		Ttc19
															Vti1a		Tubgcp5
															Wapal		Tulp4
															Wbscr16		Ucp2
															Wdr18		Urm1
															Wdr34		Usp32
															Wdr36		Vamp1
															Wdr4		Vpreb1
															Wdr5		Wfs1
															Wrn		Xrcc6
															Wwp1		Zcchc11
															Xkr5		Zcchc24
															Xpo4		Zcchc7
															Xpo5		Zdhhc23
															Xrcc5		Zdhhc8
															Xylb		Zfhx3
															Yars2		Zfp36
															Ythdc2		Zfp658
															Zfp652		Zmiz1
															Zfp800
															Zmynd19
